# Expression of Retroviruses in Guinea Pig Lymphomas

**DOI:** 10.64898/2026.01.13.699032

**Authors:** K. Brown, M. J. Dobromylskyj, H. A. Franks, A. Malecka, C. E. Staley, R. E. Tarlinton

**Affiliations:** Division of Virology, Department of Pathology, Addenbrooke’s Hospital, University of Cambridge, Cambridge, UK, CB2 1QP; The Veterinary Pathology Group, Unit 1b, Babbage Way, Science Park, Clyst Honiton, Exeter, UK, EX5 2FN; Histopathology Department, Finn Pathologists, One Eyed Lane, Weybread, Diss, Norfolk, UK, IP22 5TT; Centre for Cancer Sciences, Biodiscovery Institute, School of Medicine, University of Nottingham, UK, NG7 2RD; Department of Oncology, Nottingham University Hospitals NHS Trust, Nottingham, UK, NG7 2UH; School of Veterinary Medicine and Sciences, Faculty of Medicine and Health Sciences, University of Nottingham, Nottingham, UK, LE12 5RD

## Abstract

Retroviruses commonly cause neoplasia in many species but have not been described in guinea pigs. While historical evidence exists for the presence of an active retrovirus in domestic guinea pigs (*Cavia porcella),* there has been no description of the sequence of these viruses or their role in disease in guinea pigs. This paper uses genome mining of the published domestic and wild (*Cavia aperea)* guinea pig genomes for retroviral sequences to identify the gamma and beta-retroviral complement of the *Cavia* genome, describing eight groups of viruses with evidence of recombination between virus groups. The most intact group, gamma-like retroviruses related to HERV-T (integration estimates of 855,000 to 3.8 million years ago), has five near full length loci that are likely capable of active infection. RNA-Scope In-situ Hybridisation of archived formalin-fixed, paraffin embedded (FFPE) guinea pig lymphoma sections with a probe for one of these loci demonstrated viral RNA expression in lymphoma tissue, strengthening the case for a role of these viruses in the high incidence of leukaemia and lymphoma in this species.
