## Supplementary Table 1 for "Expression of Retroviruses in Guinea Pig Lymphomas"

Species Name	Common Name	Genome Build
Cavia aperea	Brazilian guinea pig	CavAp1.0
Cavia porcellus	Domestic guinea pig	Cavpor3.0
Chinchilla lanigera	Long-tailed chinchilla	ChiLan1.0
Octodon degus	Degu	OctDeg1.0
