## Supplementary Table 5 for "Expression of Retroviruses in Guinea Pig Lymphomas"

block number	Age at time of submission	Gender	Site	Diagnosis	History
1	unknown	unknown	neck	lymph node: lymphoma	left submandibular lymph node, history of generalised lymphadenopathy weight loss and lethargy
2	unknown	unknown	neck	lymph node: lymphoma	partly cystic mass on the ventral neck
3	2 y 7 m	female	neck	mass from side of neck	lymphoma, probably in lymph node
4	3 y 9 m	male	ventral neck	lymphoma	mass from ventral neck
5	3 y 8 m	female	ventral neck	lymphoma	post mortem, lesions on midline ventral neck, left side and thyroid region
