## Supplementary material for "Expression of Retroviruses in Guinea Pig Lymphomas": Column labels for Supplementary Table 2

NB: Start positions are always given as the leftmost position in the reference sequence, regardless of the orientation of the ERV.
region_id: Unique identifier for this region
region_n: Region index in this host
host: Host species
chrom: Accession number of the sequence containing this ERV region
region_start: Start position of ERV region
region_end: End position of ERV region
region_length: ERV region length in nt
strand: ERV strand - + = same as reference, - = reverse complement of reference
group: Cluster to which this ERV region was assigned
The following columns are present for gag, pro, pol and env, represented here with "gene":
region_gene_genus: Genus of gene ORF
gene_orf_id: Unique ID for the gene ORF
gene_orf_start: Start position of gene ORF
gene_orf_end: End position of gene ORF
gene_orf_length: Length of gene ORF in nt
gene_domain_id: Unique ID for the gene domain
gene_domain_start: Start position of the gene domain identified with HMMER and used for phylogenetic analysis
gene_domain_end: End position of the gene domain identified with HMMER and used for phylogenetic analysis
5_ltr_start: Start position of 5` LTR
5_ltr_end: End position of 5` LTR
5_ltr_length: Length of 5` LTR
3_ltr_start: Start position of 3` LTR
3_ltr_end: End position of 3` LTR
3_ltr_length: Length of 3` LTR
ltr_percent_identity: Percentage identity between the two LTR regions
ltr_alignment_length: BLAST alignment length between the two LTR regions
ltr_prop_mutations: Proportion of differences between the two LTR regions
est_divergence_date: Estimated divergence date between the two LTRs
total_orf_length: Sum of the length of the longest gag, pro, pol and env ORFs
