## Supplementary material for "Expression of Retroviruses in Guinea Pig Lymphomas": Column labels for Supplementary Table 3

region_id: Unique identifier for this region
host: Host species
chrom: Accession number of the sequence containing this ERV region
region_n: Region index in this host
region_start: Start position of ERV region
region_end: End position of ERV region
strand: ERV strand - + = same as reference, - = reverse complement of referenc
group: Cluster to which this ERV region was assigned
gene: Retroviral gene - gag, pro, pol or env
genus: Likely genus of this gene
domain_id: Unique ID for the gene domain
domain_start: Start position of the gene domain identified with HMMER and used for phylogenetic analysis
domain_end: End position of the gene domain identified with HMMER and used for phylogenetic analysis
orf_id: Unique ID for the gene ORF
orf_start: Start position of gene ORF
orf_end: End position of gene ORF
orf_length: Length of gene ORF in nt
hmmer_score: HMMER score for this domain against the HMM for this genus
blast_bit_score: Best BLAST score for this domain against the ERVsearch database
blast_percent_identity: Best BLAST percentage identity for this domain against the ERVsearch database
blast_target: Name of the highest scoring BLAST hit for this domain against the ERVsearch database
